# Urban enrichment of *molestus* ancestry and opposing temperature clines in a metropolitan *Culex pipiens* hybrid zone

**DOI:** 10.64898/2026.10.30.763117

**Authors:** Benjamin P. Gregory, Arielle Arsenault-Benoit, Katherine L. Bell, Megan L. Fritz

## Abstract

Hybridization between ecologically distinct lineages can fuel rapid adaptation when introgressed alleles are locally favored. The North American *Culex pipiens* assemblage, a principal West Nile virus vector east of the Mississippi, comprises three lineages—temperate *Cx. pipiens* f. *pipiens*, urban-specialist *Cx. pipiens* f. *molestus*, and subtropical *Cx. quinquefasciatus*—that meet in a mid-Atlantic hybrid zone where temperature and urbanization gradients intersect. Using whole-genome Pool-seq of 24 field populations and three lineage-reference pools across the Baltimore–Washington corridor, we find a weakly differentiated, *Cx. pipiens* f. *pipiens*-like background, richer in *molestus*- and *quinquefasciatus*-like ancestry toward the warmer end of the corridor. Urbanization impacts allele frequencies across the genome: *molestus*-like ancestry rises with impervious surface, independently of temperature and position, while *Cx. quinquefasciatus*-like ancestry does not. An 11.6 Mb chromosome 3 inversion is *molestus*-like in every population, most of all in urban ones, and tracks genome-wide *molestus*-like ancestry. Temperature acts locus by locus. On chromosome 1, a cluster of six CYP6 paralogs, a family implicated in insecticide resistance and thermal-stress response, shows rising *Cx. quinquefasciatus*-like ancestry and read depth with temperature. A chromosome 2 interval centered on a *Yan* ortholog, a repressor of cell differentiation, shows non-*quinquefasciatus* ancestry increasing with temperature, consistent with selection against *Cx. quinquefasciatus*-like introgression. Urban populations therefore carry more ancestry from the human-commensal lineage, while temperature moves *Cx. quinquefasciatus* ancestry both ways at individual loci. Both *molestus* and *Cx. quinquefasciatus* donors carry human-contact traits, so these patterns bear on how warming and urbanization will reshape arboviral risk.
