## Supplementary Data for "Urban enrichment of *molestus* ancestry and opposing temperature clines in a metropolitan *Culex pipiens* hybrid zone"

### Sheet: Table S3
Table S3. Nonsynonymous variation across canonical insecticide-resistance target and detoxification genes (residue-match flags for Ace-1 and Rdl are candidates, not confirmed sites).
Target class	Gene ID	Description	Nonsyn. variants	Max mean freq.	Canonical sites	Min temperature *P*	Min PIS *P*
Ace-1	CQUJHB017587	acetylcholinesterase	75	0.936	8	0.003	0.008
Ace-1	CQUJHB006737	acetylcholinesterase	53	0.811	1	0.003	8.29 × 10⁻⁴
Ace-1	CQUJHB005450	acetylcholinesterase	10	0.072	1	0.232	0.297
CpL1a CYP6 paralog	CQUJHB009005	cytochrome P450 6A1	52	0.838	10	1.07 × 10⁻⁶	0.047
CpL1a CYP6 paralog	CQUJHB008986	probable cytochrome P450 6a14	39	0.543	4	4.49 × 10⁻⁶	0.029
CpL1a CYP6 paralog	CQUJHB001163	probable cytochrome P450 6a14	34	0.582	6	3.44 × 10⁻⁷	0.003
CpL1a CYP6 paralog	CQUJHB007871	probable cytochrome P450 6a14	34	0.818	4	8.75 × 10⁻⁷	8.46 × 10⁻⁴
CpL1a CYP6 paralog	CQUJHB009148	probable cytochrome P450 6a14	27	0.882	0	5.31 × 10⁻⁷	0.054
CpL1a CYP6 paralog	CQUJHB017007	probable cytochrome P450 6a14	27	0.844	5	9.96 × 10⁻⁷	0.036
Ester locus	CQUJHB003761	esterase B1	202	0.942	30	0.005	0.009
Ester locus	CQUJHB011823	venom carboxylesterase-6	104	0.855	13	0.003	0.021
Ester locus	CQUJHB004456	esterase B1	94	0.934	14	1.17 × 10⁻⁴	0.004
Ester locus	CQUJHB013589	venom carboxylesterase-6	73	0.895	8	0.004	0.007
Ester locus	CQUJHB015704	venom carboxylesterase-6	71	0.932	5	0.004	0.011
Ester locus	CQUJHB004199	esterase FE4-like	60	0.823	4	8.25 × 10⁻⁴	5.00 × 10⁻⁴
Ester locus	CQUJHB017923	venom carboxylesterase-6	55	0.87	3	0.003	0.021
Ester locus	CQUJHB002752	venom carboxylesterase-6	53	0.931	8	0.04	0.047
Ester locus	CQUJHB012571	esterase FE4	52	0.924	2	0.016	0.097
Ester locus	CQUJHB005542	esterase B1	47	0.888	9	0.011	0.019
Ester locus	CQUJHB017796	esterase B1	47	0.872	1	0.031	0.009
Ester locus	CQUJHB017741	venom carboxylesterase-6	42	0.887	6	0.005	0.006
Ester locus	CQUJHB002189	venom carboxylesterase-6	38	0.932	2	0.003	0.013
Ester locus	CQUJHB006248	venom carboxylesterase-6	38	0.838	1	0.04	0.046
Ester locus	CQUJHB009096	venom carboxylesterase-6	34	0.56	2	0.015	0.013
Ester locus	CQUJHB011711	carboxylesterase 1F	34	0.856	5	0.018	0.029
Ester locus	CQUJHB012831	venom carboxylesterase-6	29	0.592	1	0.015	0.03
Ester locus	CQUJHB006077	esterase B1	26	0.896	3	0.047	0.002
Ester locus	CQUJHB008822	esterase B1	25	0.94	4	0.01	0.057
Ester locus	CQUJHB009482	esterase B1	24	0.96	5	0.01	0.077
Ester locus	CQUJHB010805	esterase B1	24	0.924	2	0.024	0.018
Ester locus	CQUJHB007476	palmitoleoyl-protein carboxylesterase NOTUM	23	0.632	3	0.001	0.003
Ester locus	CQUJHB007804	venom carboxylesterase-6	22	0.878	3	0.023	0.069
Ester locus	CQUJHB001620	venom carboxylesterase-6	20	0.85	1	0.005	0.037
Ester locus	CQUJHB013559	carboxylesterase 5A	20	0.298	4	0.05	0.058
Ester locus	CQUJHB013165	carboxylesterase 4A	6	0.227	0	0.07	0.055
GST	CQUJHB017125	glutathione S-transferase 4	27	0.872	5	0.002	0.002
GST	CQUJHB003614	microsomal glutathione S-transferase 1	24	0.827	0	6.06 × 10⁻⁴	0.034
GST	CQUJHB016534	glutathione S-transferase E14	24	0.679	1	0.026	0.083
GST	CQUJHB007342	glutathione S-transferase C-terminal domain-containing protein	22	0.932	3	0.021	9.93 × 10⁻⁵
GST	CQUJHB010621	glutathione S-transferase 1	19	0.686	3	0.002	0.017
GST	CQUJHB006931	glutathione S-transferase 1	18	0.62	1	6.01 × 10⁻⁴	0.049
GST	CQUJHB008222	microsomal glutathione S-transferase 1	13	0.737	1	0.002	0.009
GST	CQUJHB010465	glutathione S-transferase theta-1	12	0.425	3	0.065	0.035
GST	CQUJHB016899	glutathione S-transferase theta-1	12	0.776	1	0.026	0.13
GST	CQUJHB000290	microsomal glutathione S-transferase 1	10	0.9	0	0.02	0.15
GST	CQUJHB005211	glutathione S-transferase 1	10	0.649	1	0.069	0.152
GST	CQUJHB007029	glutathione S-transferase theta-1	10	0.897	0	0.05	0.016
GST	CQUJHB013242	glutathione S-transferase 1	10	0.942	0	0.042	0.054
GST	CQUJHB017841	glutathione S-transferase 1-1	9	0.742	1	0.132	0.046
GST	CQUJHB011318	microsomal glutathione S-transferase 1	4	0.359	0	0.048	0.377
GST	CQUJHB013120	glutathione S-transferase theta-1	4	0.237	1	0.072	0.436
GST	CQUJHB010114	glutathione S-transferase 1-1	3	0.635	0	2.32 × 10⁻⁴	0.091
GST	CQUJHB010421	glutathione S-transferase 1	3	0.923	1	0.057	0.017
GST	CQUJHB011964	glutathione S-transferase	2	0.22	0	0.863	0.826
GST	CQUJHB011999	glutathione S-transferase 1-1	1	0.017	0	0.817	0.105
Na channel 60E	CQUJHB000738	sodium channel protein 60E	152	0.93	16	0.001	9.39 × 10⁻⁴
Rdl / GABA-gated Cl⁻	CQUJHB017821	GABA receptor subunit alpha-6	23	0.691	2	0.209	0.017
Rdl / GABA-gated Cl⁻	CQUJHB012451	GABA receptor subunit beta-like	3	0.322	1	0.056	0.55
Rdl / GABA-gated Cl⁻	CQUJHB004999	GABA receptor subunit beta	2	0.977	1	0.445	0.133
Vgsc/para (kdr)	CQUJHB005371	sodium channel protein para	8	0.384	1	0.098	0.049

### Sheet: Table S5
Table S5. Candidate-SNP density among the protein-coding genes of the CpL1a interval (15 highest-ranked of 79 genes, ranked by CDS SNP density).
Gene ID	P450Atlas Assignment	Gene-body SNP count	CDS SNP count	Gene-body SNP density	CDS SNP density	Max XtXst	Gene description
CQUJHB009148	CYP6AA9-like	38	18	6.74	11.88	266.8	probable cytochrome P450 6a14
CQUJHB017007	CYP6BZ2-like	38	13	6.53	9.2	296.7	probable cytochrome P450 6a14
CQUJHB008986	CYP6AA8-like	28	8	4.9	5.54	266.8	probable cytochrome P450 6a14
CQUJHB009005	CYP6AA7-like	14	8	2.3	5.23	236	cytochrome P450 6A1
CQUJHB001163	CYP6CC2-like	24	6	4.16	4.07	261.9	probable cytochrome P450 6a14
CQUJHB007871	CYP6BB4-like	24	5	4.26	3.29	266.9	probable cytochrome P450 6a14
CQUJHB008567	-	10	1	2.07	3.26	220	uncharacterized LOC6037488
CQUJHB009670	-	10	7	1.35	2.73	199.8	myeloperoxidase
CQUJHB013487	-	4	4	0.65	2.38	252.1	flocculation protein FLO11-like, transcript variant X2
CQUJHB005810	-	3	3	0.52	2.29	155.2	uncharacterized LOC6035408
CQUJHB009592	-	5	2	0.88	1.26	131.9	intraflagellar transport protein 81 homolog
CQUJHB007248	-	3	1	0.58	1.14	256.9	carbonic anhydrase 1
CQUJHB014780	-	6	3	0.66	0.95	129.4	uncharacterized LOC6037481
CQUJHB003101	-	228	2	1.24	0.73	308.7	sodium/calcium exchanger 1, transcript variant X8
CQUJHB014796	-	78	0	1.01	0	330	sodium/potassium-transporting ATPase subunit alpha, transcript variant X6

### Sheet: Table S7
Table S7. Genes carrying candidate SNPs across the CpL2a interval (gene body = gene span +/- 2 kb).
Gene ID	Gene-body SNP count	CDS SNP count	Max XtXst	Gene Description
CQUJHB014704	17	1	145.2	ets DNA-binding protein pokkuri
CQUJHB009602	8	4	125.1	clavesin-1, transcript variant X2
CQUJHB017017	5	1	114.2	clavesin-1
CQUJHB005304	3	0	117.9	alpha-tocopherol transfer protein-like
CQUJHB016667	3	1	111.2	uncharacterized LOC119766607
CQUJHB007512	3	0	113.7	clavesin-1
CQUJHB014064	2	1	111.2	oocyte zinc finger protein XlCOF6
CQUJHB012731	2	2	104.6	transcriptional regulator ATRX
CQUJHB008461	2	0	97.4	uncharacterized LOC6048101
CQUJHB010431	1	1	92.5	clavesin-1
CQUJHB011845	1	0	71.5	ubiquitin carboxyl-terminal hydrolase 14

### Sheet: Table S8
Table S8. Genes carrying coding candidate SNPs across the CpL3a inversion span (gene body = gene span +/- 2 kb).
Gene ID	Gene-body SNP count	CDS SNP count	Max XtXst	Gene Description
CQUJHB008710	6	2	116.6	uncharacterized LOC6036581, transcript variant X3
CQUJHB014747	2	2	77.1	solute carrier family 2, facilitated glucose transporter member 3
CQUJHB013910	2	1	96.6	C-type lectin domain family 4 member F, transcript variant X9
CQUJHB014959	1	1	71.9	collagenase
CQUJHB002662	1	1	81.8	putative gustatory receptor 2a
CQUJHB008968	1	1	76.8	odorant receptor 67d
CQUJHB003858	1	1	77.5	uncharacterized LOC6041122
CQUJHB000168	1	1	74.8	alkyldihydroxyacetonephosphate synthase
CQUJHB010041	1	1	106.41	lariat debranching enzyme, transcript variant X1
CQUJHB000564	1	1	79	regulator of hypoxia-inducible factor 1
CQUJHB000503	1	1	86.5	receptor-like protein 9a
CQUJHB002248	1	1	75	mucin-2
CQUJHB016302	1	1	95.4	multiple epidermal growth factor-like domains protein 11, transcript variant X2
CQUJHB017034	1	1	82.2	ATP-binding cassette sub-family A member 3
CQUJHB014551	1	1	90.7	CCAAT/enhancer-binding protein zeta, transcript variant X2
CQUJHB010348	1	1	75.9	basic proline-rich protein
CQUJHB001002	1	1	77.5	2-acylglycerol O-acyltransferase 2, transcript variant X1
CQUJHB001871	1	1	88.1	uncharacterized LOC6048154, transcript variant X1
CQUJHB006206	1	1	84.1	protein singed wings 2, transcript variant X1
